# Benchmarking GROMACS on Optimized Colab Processors and the Flexibility of Cloud Computing for Molecular Dynamics

**DOI:** 10.1101/2024.11.14.623563

**Authors:** Taner Karagöl, Alper Karagöl

## Abstract

<u>M</u>olecular <u>d</u>ynamics (MD) simulations are widely used computational tools in chemical and biological sciences. For these simulations, GROMACS is a popular open-source alternative among molecular dynamics simulation software designed for biochemical molecules. In addition to software, these simulations traditionally relied on costly infrastructure like supercomputers or clusters for <u>H</u>igh-<u>P</u>erformance <u>C</u>omputing (HPC). In recent years, there has been a significant shift towards using commercial cloud providers’ computing resources, in general. This shift is driven by the flexibility and accessibility these platforms offer, irrespective of an organization’s financial capacity. Many commercial compute platforms such as <u>G</u>oogle <u>C</u>ompute <u>E</u>ngine (GCE) and <u>A</u>mazon <u>W</u>eb <u>S</u>ervices (AWS) provide scalable computing infrastructure. An alternative to these platforms is Google Colab, a cloud-based platform, provides a convenient computing solution by offering GPU and TPU resources that can be utilized for scientific computing. The accessibility of Colab makes it easier for a wider audience to conduct computational tasks without needing specialized hardware or otherwise costly infrastructure. However, running GROMACS on Colab also comes with limitations. Google Colab imposes usage restrictions, such as time limits for continuous sessions, capped at several hours, and limits on the availability of high-performance GPUs. Users may also face disruptions due to session timeouts or hardware availability constraints, which can be challenging for large or long-running molecular simulations. We have significantly enhanced the performance of GROMACS on Google Colab by re-compiling the software, compared to its default pre-compiled version. We also present a method for integrating Google Drive to save and resume interrupted simulations, ensuring that users can secure files after session-timeouts. Additionally, we detail the setup and utilization of the CUDA and MPI environment in Colab to enhance GROMACS performance. Finally, we compare the efficiency of CUDA-enabled GPUs with Google’s TPUv2 units, highlighting the trade-offs of each platform for molecular dynamics simulations. This work equips researchers, students, and educators with practical MD tools while providing insights to optimize their simulations within the Colab environment.
