## Supplementary_Information for "Benchmarking GROMACS on Optimized Colab Processors and the Flexibility of Cloud Computing for Molecular Dynamics"

### Sheet: Charmm-eq1
A100-CUDA		Core t(s)	Wall t(s)	(%)
	Time:	422.972	70.5	600
		(ns/day)	(hour/ns)
	Performance:	153.192	0.157
L4-CUDA		Core t(s)	Wall t(s)	(%)
	Time:	404.947	67.496	600
		(ns/day)	(hour/ns)
	Performance:	160.01	0.15
T4-CUDA		Core t(s)	Wall t(s)	(%)
	Time:	830.012	103.757	800
		(ns/day)	(hour/ns)
	Performance:	104.09	0.231
TPUv2		Core t(s)	Wall t(s)	(%)
	Time:	63404.9	660.472	9599.9
		(ns/day)	(hour/ns)
	Performance:	16.352	1.468
CPU_Colab		Core t(s)	Wall t(s)	(%)
	Time:	11424.2	1428.03	800
		(ns/day)	(hour/ns)
	Performance:	7.563	3.173
Apple_M3		Core t(s)	Wall t(s)	(%)
	Time:	7757.36	969.674	800
		(ns/day)	(hour/ns)
	Performance:	11.138	2.155
A100-MPI-1		Core t(s)	Wall t(s)	(%)
	Time:	5342	445.253	1199.8
		(ns/day)	(hour/ns)
	Performance:	24.256	0.989
L4-MPI-1		Core t(s)	Wall t(s)	(%)
	Time:	5305.14	442.201	1199.7
		(ns/day)	(hour/ns)
	Performance:	24.423	0.983
T4-MPI-1		Core t(s)	Wall t(s)	(%)
	Time:	2964.32	370.594	799.9
		(ns/day)	(hour/ns)
	Performance:	29.143	0.824
A100-default		Core t(s)	Wall t(s)	(%)
	Time:	17555.6	1462.97	1200
		(ns/day)	(hour/ns)
	Performance:	7.382	3.251
L4-default		Core t(s)	Wall t(s)	(%)
	Time:	17496.7	1458.06	1200
		(ns/day)	(hour/ns)
	Performance:	7.407	3.24
T4-default		Core t(s)	Wall t(s)	(%)
	Time:	15980.8	1997.62	800
		(ns/day)	(hour/ns)
	Performance:	5.406	4.439
TPUv2-MPI-d		Core t(s)	Wall t(s)	(%)
	Time:	42481.5	442.519	9599.9
		(ns/day)	(hour/ns)
	Performance:	24.406	0.983
TPUv2-MPI-72		Core t(s)	Wall t(s)	(%)
	Time:	12391.9	172.113	7199.9
		(ns/day)	(hour/ns)
	Performance:	62.75	0.382
CPU-MPI		Core t(s)	Wall t(s)	(%)
	Time:	10865.2	1358.15	800
		(ns/day)	(hour/ns)
	Performance:	7.952	3.018

### Sheet: Charmm-eq2
A100-CUDA		Core t(s)	Wall t(s)	(%)
	Time:	430.421	71.744	599.9
		(ns/day)	(hour/ns)
	Performance:	150.536	0.159
L4-CUDA		Core t(s)	Wall t(s)	(%)
	Time:	435.84	72.647	599.9
		(ns/day)	(hour/ns)
	Performance:	148.665	0.161
T4-CUDA		Core t(s)	Wall t(s)	(%)
	Time:	846.849	105.862	800
		(ns/day)	(hour/ns)
	Performance:	102.021	0.235
TPUv2		Core t(s)	Wall t(s)	(%)
	Time:	72756.8	757.887	9600
		(ns/day)	(hour/ns)
	Performance:	14.25	1.684
CPU_Colab		Core t(s)	Wall t(s)	(%)
	Time:	11400.5	1425.07	800
		(ns/day)	(hour/ns)
	Performance:	7.579	3.167
Apple_M3		Core t(s)	Wall t(s)	(%)
	Time:	8675.91	1084.49	800
		(ns/day)	(hour/ns)
	Performance:	9.959	2.41
A100-MPI-1		Core t(s)	Wall t(s)	(%)
	Time:	5344.74	445.507	1199.7
		(ns/day)	(hour/ns)
	Performance:	24.242	0.99
L4-MPI-1		Core t(s)	Wall t(s)	(%)
	Time:	5329.7	444.232	1199.8
		(ns/day)	(hour/ns)
	Performance:	24.312	0.987
T4-MPI-1		Core t(s)	Wall t(s)	(%)
	Time:	2952.49	369.11	799.9
		(ns/day)	(hour/ns)
	Performance:	29.26	0.82
A100-default		Core t(s)	Wall t(s)	(%)
	Time:	17645.1	1470.43	1200
		(ns/day)	(hour/ns)
	Performance:	7.345	3.268
L4-default		Core t(s)	Wall t(s)	(%)
	Time:	17542.8	1461.91	1200
		(ns/day)	(hour/ns)
	Performance:	7.388	3.249
T4-default		Core t(s)	Wall t(s)	(%)
	Time:	15792.8	1974.1	800
		(ns/day)	(hour/ns)
	Performance:	5.471	4.387
TPUv2-MPI-d		Core t(s)	Wall t(s)	(%)
	Time:	31034	323.285	9599.6
		(ns/day)	(hour/ns)
	Performance:	33.407	0.718
TPUv2-MPI-72		Core t(s)	Wall t(s)	(%)
	Time:	13831.8	192.112	7199.9
		(ns/day)	(hour/ns)
	Performance:	56.218	0.427
CPU-MPI		Core t(s)	Wall t(s)	(%)
	Time:	10555.2	1319.4	800
		(ns/day)	(hour/ns)
	Performance:	8.186	2.932

### Sheet: Charmm-prod1
A100-CUDA		Core t(s)	Wall t(s)	(%)
	Time:	1428.93	238.159	600
		(ns/day)	(hour/ns)
	Performance:	362.784	0.066
L4-CUDA		Core t(s)	Wall t(s)	(%)
	Time:	1459.48	243.254	600
		(ns/day)	(hour/ns)
	Performance:	355.185	0.068
T4-CUDA		Core t(s)	Wall t(s)	(%)
	Time:	3610.62	451.335	800
		(ns/day)	(hour/ns)
	Performance:	191.433	0.125
TPUv2		Core t(s)	Wall t(s)	(%)
	Time:	285302	2971.91	9600
		(ns/day)	(hour/ns)
	Performance:	29.072	0.826
CPU_Colab		Core t(s)	Wall t(s)	(%)
	Time:	48780.4	6097.55	800
		(ns/day)	(hour/ns)
	Performance:	14.17	1.694
Apple_M3		Core t(s)	Wall t(s)	(%)
	Time:	37557.2	4694.66	800
		(ns/day)	(hour/ns)
	Performance:	18.404	1.304
A100-MPI-1		Core t(s)	Wall t(s)	(%)
	Time:	18581.2	1548.55	1199.9
		(ns/day)	(hour/ns)
	Performance:	55.794	0.43
L4-MPI-1		Core t(s)	Wall t(s)	(%)
	Time:	18486	1540.56	1200
		(ns/day)	(hour/ns)
	Performance:	56.084	0.428
T4-MPI-1		Core t(s)	Wall t(s)	(%)
	Time:	10496.1	1312.05	800
		(ns/day)	(hour/ns)
	Performance:	65.851	0.364
A100-default		Core t(s)	Wall t(s)	(%)
	Time:	76832.9	6402.75	1200
		(ns/day)	(hour/ns)
	Performance:	13.494	1.779
L4-default		Core t(s)	Wall t(s)	(%)
	Time:	76354.8	6362.9	1200
		(ns/day)	(hour/ns)
	Performance:	13.579	1.767
T4-default		Core t(s)	Wall t(s)	(%)
	Time:	71529.9	8941.23	800
		(ns/day)	(hour/ns)
	Performance:	9.663	2.484
TPUv2-MPI-d		Core t(s)	Wall t(s)	(%)
	Time:	128338	1336.86	9600
		(ns/day)	(hour/ns)
	Performance:	64.629	0.371
TPUv2-MPI-72		Core t(s)	Wall t(s)	(%)
	Time:	58177.4	808.023	7200
		(ns/day)	(hour/ns)
	Performance:	106.928	0.224
CPU-MPI		Core t(s)	Wall t(s)	(%)
	Time:	45592	5699	800
		(ns/day)	(hour/ns)
	Performance:	15.161	1.583

### Sheet: Charmm-prod2
A100-CUDA		Core t(s)	Wall t(s)	(%)
	Time:	1494.38	249.071	600
		(ns/day)	(hour/ns)
	Performance:	346.89	0.069
L4-CUDA		Core t(s)	Wall t(s)	(%)
	Time:	1491.12	248.527	600
		(ns/day)	(hour/ns)
	Performance:	347.649	0.069
T4-CUDA		Core t(s)	Wall t(s)	(%)
	Time:	5783.68	722.969	800
		(ns/day)	(hour/ns)
	Performance:	119.507	0.201
TPUv2		Core t(s)	Wall t(s)	(%)
	Time:	275052	2865.13	9600
		(ns/day)	(hour/ns)
	Performance:	30.156	0.796
CPU_Colab		Core t(s)	Wall t(s)	(%)
	Time:	49270.2	6158.78	800
		(ns/day)	(hour/ns)
	Performance:	14.029	1.711
Apple_M3		Core t(s)	Wall t(s)	(%)
	Time:	72067.3	9008.41	800
		(ns/day)	(hour/ns)
	Performance:	9.591	2.502
A100-MPI-1		Core t(s)	Wall t(s)	(%)
	Time:	19025.3	1585.57	1199.9
		(ns/day)	(hour/ns)
	Performance:	54.491	0.44
L4-MPI-1		Core t(s)	Wall t(s)	(%)
	Time:	19032.2	1586.12	1199.9
		(ns/day)	(hour/ns)
	Performance:	54.473	0.441
T4-MPI-1		Core t(s)	Wall t(s)	(%)
	Time:	10644	1330.56	800
		(ns/day)	(hour/ns)
	Performance:	64.935	0.37
A100-default		Core t(s)	Wall t(s)	(%)
	Time:	76520.4	6376.7	1200
		(ns/day)	(hour/ns)
	Performance:	13.549	1.771
L4-default		Core t(s)	Wall t(s)	(%)
	Time:	76451.7	6370.98	1200
		(ns/day)	(hour/ns)
	Performance:	13.562	1.77
T4-default		Core t(s)	Wall t(s)	(%)
	Time:	69754.2	8719.28	800
		(ns/day)	(hour/ns)
	Performance:	9.909	2.422
TPUv2-MPI-d		Core t(s)	Wall t(s)	(%)
	Time:	123011	1281.38	9600
		(ns/day)	(hour/ns)
	Performance:	67.428	0.356
TPUv2-MPI-72		Core t(s)	Wall t(s)	(%)
	Time:	55343.4	768.661	7200
		(ns/day)	(hour/ns)
	Performance:	112.403	0.214
CPU-MPI		Core t(s)	Wall t(s)	(%)
	Time:	45537.2	5692.15	800
		(ns/day)	(hour/ns)
	Performance:	15.179	1.581

### Sheet: MEM-1
A100-CUDA		Core t(s)	Wall t(s)	(%)
	Time:	227.453	18.96	1199.7
		(ns/day)	(hour/ns)
	Performance:	45.58	0.527
L4-CUDA		Core t(s)	Wall t(s)	(%)
	Time:	310.375	25.88	1199.3
		(ns/day)	(hour/ns)
	Performance:	33.391	0.719
T4-CUDA		Core t(s)	Wall t(s)	(%)
	Time:	151.076	18.889	799.8
		(ns/day)	(hour/ns)
	Performance:	45.751	0.525
TPUv2		Core t(s)	Wall t(s)	(%)
	Time:	6672.51	69.506	9600
		(ns/day)	(hour/ns)
	Performance:	12.433	1.93
CPU_Colab		Core t(s)	Wall t(s)	(%)
	Time:	899.138	112.392	800
		(ns/day)	(hour/ns)
	Performance:	7.689	3.121
Apple_M3		Core t(s)	Wall t(s)	(%)
	Time:	505.703	63.213	800
		(ns/day)	(hour/ns)
	Performance:	13.671	1.756
TPUv2-MPI72		Core t(s)	Wall t(s)	(%)
	Time:	1165.01	16.181	7199.8
		(ns/day)	(hour/ns)
	Performance:	53.406	0.449

### Sheet: RIB
A100-CUDA		Core t(s)	Wall t(s)	(%)
	Time:	5713.53	476.218	1199.8
		(ns/day)	(hour/ns)
	Performance:	7.258	3.307
L4-CUDA		Core t(s)	Wall t(s)	(%)
	Time:	6394.99	533.044	1199.7
		(ns/day)	(hour/ns)
	Performance:	6.484	3.701
T4-CUDA		Core t(s)	Wall t(s)	(%)
	Time:	7627.18	953.464	799.9
		(ns/day)	(hour/ns)
	Performance:	3.625	6.621
TPUv2		Core t(s)	Wall t(s)	(%)
	Time:	139741	1455.63	9600
		(ns/day)	(hour/ns)
	Performance:	2.374	10.108
CPU_Colab		Core t(s)	Wall t(s)	(%)
	Time:	58913.6	7364.2	800
		(ns/day)	(hour/ns)
	Performance:	0.469	51.135
Apple_M3		Core t(s)	Wall t(s)	(%)
	Time:	47469.5	5933.69	800
		(ns/day)	(hour/ns)
	Performance:	0.582	41.202
TPUv2-MPI72		Core t(s)	Wall t(s)	(%)
	Time:	65240.9	906.131	7199.9
		(ns/day)	(hour/ns)
	Performance:	3.814	6.292

### Sheet: PEP-h-1
A100-CUDA		Core t(s)	Wall t(s)	(%)
	Time:	10610.6	884.445	1199.7
		(ns/day)	(hour/ns)
	Performance:	1.954	12.283
L4-CUDA		Core t(s)	Wall t(s)	(%)
	Time:	25220.3	2101.88	1199.9
		(ns/day)	(hour/ns)
	Performance:	0.822	29.19
T4-CUDA		Core t(s)	Wall t(s)	(%)
	Time:	31632.8	3954.23	800
		(ns/day)	(hour/ns)
	Performance:	0.437	54.914
TPUv2		Core t(s)	Wall t(s)	(%)
	Time:	681141	7095.25	9600
		(ns/day)	(hour/ns)
	Performance:	0.244	98.535
CPU_Colab		Core t(s)	Wall t(s)	(%)
	Time:	361007	45125.9	800
		(ns/day)	(hour/ns)
	Performance:	0.038	626.686
TPUv2-MPI72		Core t(s)	Wall t(s)	(%)
	Time:	378861	5262.05	7199.9
		(ns/day)	(hour/ns)
	Performance:	0.328	73.077

### Sheet: PEP-1
A100-CUDA		Core t(s)	Wall t(s)	(%)
	Time:	10669.6	889.309	1199.8
		(ns/day)	(hour/ns)
	Performance:	1.943	12.35
L4-CUDA		Core t(s)	Wall t(s)	(%)
	Time:	25561.5	2130.3	1199.9
		(ns/day)	(hour/ns)
	Performance:	0.811	29.585
T4-CUDA		Core t(s)	Wall t(s)	(%)
	Time:	31917	3989.76	800
		(ns/day)	(hour/ns)
	Performance:	0.433	55.408
TPUv2		Core t(s)	Wall t(s)	(%)
	Time:	783659	8163.2	9599.9
		(ns/day)	(hour/ns)
	Performance:	0.212	113.366
TPUv2-MPI72		Core t(s)	Wall t(s)	(%)
	Time:	378321	5254.53	7199.9
		(ns/day)	(hour/ns)
	Performance:	0.329	72.972

### Sheet: ALL
	A100 (CUDA)	A100 (MPI-1)	A100 (Default)	L4 (CUDA)	L4 (MPI-1)	L4 (Default)	T4 (CUDA)	T4 (MPI-1)	T4 (Default)	TPUv2 (MPI-72)	TPUv2 (MPI-Default)	TPUv2 (Default)	CPU_Colab (MPI)	CPU_Colab (Default)	Apple_M3 (Default)
Eq1	153.192	24.256	7.382	160.01	24.423	7.407	104.09	29.143	5.406	62.75	24.406	16.352	7.952	7.563	11.138
Eq2	150.536	24.242	7.345	148.665	24.312	7.388	102.021	29.26	5.471	56.218	33.407	14.25	8.186	7.579	9.959
Prod1	362.784	55.794	13.494	355.185	56.084	13.579	191.433	65.851	9.663	106.928	64.629	29.072	15.161	14.17	18.404
Prod2	346.89	54.491	13.549	347.649	54.473	13.562	119.507	64.935	9.909	112.403	67.428	30.156	15.179	14.029	9.591
	A100 (CUDA)	A100 (MPI-1)	A100 (Default)	L4 (CUDA)	L4 (MPI-1)	L4 (Default)	T4 (CUDA)	T4 (MPI-1)	T4 (Default)	TPUv2 (MPI-72)	TPUv2 (MPI-Default)	TPUv2 (Default)	CPU_Colab (MPI)	CPU_Colab (Default)	Apple_M3 (Default)
CHARMM-GUI default	322.718	50.6591	12.7358	322.596	50.6815	12.7586	123.526	60.3588	9.30733	104.74	62.5514	28.0327	14.2602	13.1996	10.431
CHARMM-GUI 50ns	342.727	53.7365	13.3631	342.64	53.7515	13.3839	125.991	63.9843	9.75554	110.267	66.1217	29.5977	14.9724	13.8547	10.4631
